# LSD induces increased signalling entropy in rats’ prefrontal cortex

**DOI:** 10.1101/2021.06.23.449556

**Authors:** Aurora Savino, Charles D. Nichols

## Abstract

Psychedelic drugs are gaining attention from the scientific community as potential new compounds for the treatment of psychiatric diseases such as mood and substance use disorders. The 5-HT_2A_ receptor has been identified as the main molecular target, and early studies pointed to an effect on the expression of neuroplasticity genes. Analysing RNA-seq data from the prefrontal cortex of rats chronically treated with lysergic acid diethylamide (LSD), we describe the psychedelic-induced rewiring of gene co-expression networks, which become less centralized but more complex, with an overall increase in signalling entropy, typical of highly plastic systems. Intriguingly, signalling entropy mirrors, at the molecular level, the increased brain entropy reported through neuroimaging studies in human, suggesting the underlying mechanisms of higher-order phenomena. Moreover, from the analysis of network topology we identify potential transcriptional regulators and imply different cell types in psychedelics’ activity.
