## Supplementary Table 2 for "LSD induces increased signalling entropy in rats’ prefrontal cortex"

### Sheet: Sheet1
ID	Description	GeneRatio	BgRatio	pvalue	p.adjust	qvalue	geneID	Count
GO:0070507	regulation of microtubule cytoskeleton organization	44/1135	187/12247	4.67247e-09	2.42174e-05	2.26639e-05	Abl1/Akap9/Alms1/Apc/Azin1/Bicd1/Camsap2/Cep250/Cep295/Cep76/Ckap5/Clasp2/Clip1/Clip3/Cltc/Cyld/Dst/Efna5/Gda/Gnai1/Gpsm2/Gsk3b/Hnrnpu/Map2/Map9/Mcph1/Mecp2/Nav3/Nin/Pde4dip/Plk2/Prkaa1/Prkaa2/Rock1/Rock2/Senp6/Smc3/Spast/Taok1/Tmem67/Tpr/Ttbk2/Ubxn2b/Xpo1	44
GO:0032886	regulation of microtubule-based process	49/1135	228/12247	1.53361e-08	3.42342e-05	3.20382e-05	Abl1/Akap9/Alms1/Apc/Azin1/Bbs4/Bicd1/Camsap2/Cep250/Cep295/Cep76/Ckap5/Clasp2/Clip1/Clip3/Cltc/Cyld/Drc1/Dst/Efna5/Gda/Gnai1/Gpsm2/Gsk3b/Hnrnpu/Kif3a/Macf1/Map2/Map9/Mcph1/Mecp2/Nav3/Nin/Pde4dip/Plk2/Prkaa1/Prkaa2/Rock1/Rock2/Senp6/Smc3/Spast/Tacc1/Taok1/Tmem67/Tpr/Ttbk2/Ubxn2b/Xpo1	49
GO:0071539	protein localization to centrosome	16/1135	35/12247	1.98153e-08	3.42342e-05	3.20382e-05	Apc/Bbs4/Bicd1/Cep250/Cep350/Cep63/Golgb1/Gsk3b/Hook3/Mcph1/Nin/Nudcd3/Pcm1/Pibf1/Snx10/Ubxn2b	16
GO:1905508	protein localization to microtubule organizing center	16/1135	36/12247	3.26127e-08	4.22579e-05	3.95472e-05	Apc/Bbs4/Bicd1/Cep250/Cep350/Cep63/Golgb1/Gsk3b/Hook3/Mcph1/Nin/Nudcd3/Pcm1/Pibf1/Snx10/Ubxn2b	16
GO:0072698	protein localization to microtubule cytoskeleton	19/1135	54/12247	1.59437e-07	0.000165272	0.000154671	Apc/Bbs4/Bicd1/Cep250/Cep350/Cep63/Champ1/Golgb1/Gsk3b/Hnrnpu/Hook3/Mcph1/Nin/Nudcd3/Pcm1/Pibf1/Snx10/Ttbk2/Ubxn2b	19
GO:0016358	dendrite development	55/1135	297/12247	4.22616e-07	0.00036507	0.000341652	Abi1/Abi2/Abl1/Acsl4/Adgrb3/Afdn/Atp7a/Bbs4/Bdnf/Bhlhb9/Camk1d/Camsap2/Cask/Cdkl5/Cit/Clip1/Csmd3/Dcx/Dhx36/Dnm1l/Dnm3/Epha5/Fmn1/Fmr1/Grin3a/Grip1/Gsk3b/Hecw1/Hecw2/Il1rapl1/Itpr1/Itsn1/Kidins220/Map2/Mecp2/Mfn1/Nlgn1/Nr3c1/Pak3/Plk2/Ppfia2/Ppp1r9a/Prex2/Pten/Ptprd/Ptprz1/Rock2/Sema3a/Syne1/Tet1/Tnik/Trpc5/Trpc6/Uba6/Ube3a	55
GO:0044380	protein localization to cytoskeleton	19/1135	58/12247	5.7379e-07	0.000372229	0.000348352	Apc/Bbs4/Bicd1/Cep250/Cep350/Cep63/Champ1/Golgb1/Gsk3b/Hnrnpu/Hook3/Mcph1/Nin/Nudcd3/Pcm1/Pibf1/Snx10/Ttbk2/Ubxn2b	19
GO:0018105	peptidyl-serine phosphorylation	50/1135	263/12247	6.28524e-07	0.000372229	0.000348352	Akap9/Akt3/Atm/Bdnf/Braf/Camk1d/Camk4/Chuk/Csnk1a1/Csnk1g1/Dmd/Dock7/Epm2a/Ercc6/Fnip1/Gsk3b/Hgf/Hipk3/Lats1/Mapk9/Morc3/Nsd1/Ogt/Pde4d/Pdpk1/Phip/Plcl1/Plk2/Prkaa1/Prkaa2/Prkca/Prkcb/Prkdc/Pten/Ptgs2/Rictor/Rock1/Rock2/Rps6ka5/Rps6kb1/Smg1/Srpk2/Taf1/Tbk1/Tenm1/Tfrc/Tnks/Top1/Ttbk2/Uhmk1	50
GO:0048813	dendrite morphogenesis	38/1135	177/12247	6.46356e-07	0.000372229	0.000348352	Abi1/Abi2/Adgrb3/Afdn/Atp7a/Bhlhb9/Cask/Cdkl5/Cit/Dcx/Dhx36/Dnm1l/Dnm3/Epha5/Fmn1/Gsk3b/Hecw1/Hecw2/Il1rapl1/Kidins220/Map2/Mfn1/Nlgn1/Pak3/Ppfia2/Ppp1r9a/Prex2/Pten/Ptprd/Ptprz1/Rock2/Sema3a/Syne1/Tet1/Tnik/Trpc5/Trpc6/Ube3a	38
GO:0007623	circadian rhythm	42/1135	214/12247	2.10273e-06	0.00108985	0.00101994	Abcb1a/Bdnf/Bhlhe40/Ciart/Creb1/Ddx5/Dhx9/Gfpt1/Gsk3b/Hnrnpu/Homer1/Kcna2/Kcnd2/Kcnh7/Kcnma1/Kdm5a/Lgr4/Mapk9/Ncor1/Nlgn1/Nr1d2/Nr3c1/Nrip1/Ogt/Per2/Per3/Ppargc1a/Prkaa1/Prkaa2/Prkdc/Pspc1/Pten/Rock2/Rora/Rorb/Setx/Sfpq/Syncrip/Top1/Ube3a/Usp7/Usp9x	42
GO:0051640	organelle localization	76/1135	484/12247	2.7671e-06	0.00130381	0.00122017	Agtpbp1/Akap9/Ap3m2/Arhgap21/Atm/Bicd1/Brca2/Btbd8/Cbl/Ccdc186/Cd84/Cdc23/Cdc42bpa/Cenpc/Cep290/Cep63/Champ1/Clasp2/Dlg1/Dmd/Dnm1l/Dnm3/Dock7/Dync1li2/Eps15/Fam91a1/Fer/Fmn2/Fnbp1l/Gpsm2/Hif1a/Hnrnpu/Hook3/Kif23/Kpnb1/Lin7a/Map2/Mcph1/Mecp2/Mfn1/Myh10/Myo1b/Myo5a/Nin/Nlgn1/Nmd3/Ogt/Pclo/Pcm1/Pdpk1/Pdzd8/Pibf1/Ppfia2/Pten/RGD1310429/Rab27b/Rab3c/Rad21l1/Ranbp2/Rasgrp1/Shroom2/Snap23/Spag9/Spast/Sp…	76
GO:0018209	peptidyl-serine modification	51/1135	285/12247	3.15717e-06	0.00136363	0.00127616	Akap9/Akt3/Atm/Bdnf/Braf/Camk1d/Camk4/Chuk/Csnk1a1/Csnk1g1/Dmd/Dock7/Epm2a/Ercc6/Fnip1/Galnt13/Gsk3b/Hgf/Hipk3/Lats1/Mapk9/Morc3/Nsd1/Ogt/Pde4d/Pdpk1/Phip/Plcl1/Plk2/Prkaa1/Prkaa2/Prkca/Prkcb/Prkdc/Pten/Ptgs2/Rictor/Rock1/Rock2/Rps6ka5/Rps6kb1/Smg1/Srpk2/Taf1/Tbk1/Tenm1/Tfrc/Tnks/Top1/Ttbk2/Uhmk1	51
GO:0048814	regulation of dendrite morphogenesis	27/1135	115/12247	4.57891e-06	0.00177112	0.00165751	Abi2/Adgrb3/Afdn/Bhlhb9/Cask/Cdkl5/Cit/Dhx36/Dnm1l/Dnm3/Gsk3b/Hecw1/Hecw2/Il1rapl1/Mfn1/Nlgn1/Pak3/Ppfia2/Ppp1r9a/Pten/Ptprd/Ptprz1/Syne1/Tnik/Trpc5/Trpc6/Ube3a	27
GO:0051656	establishment of organelle localization	58/1135	344/12247	4.78405e-06	0.00177112	0.00165751	Agtpbp1/Ap3m2/Arhgap21/Atm/Bicd1/Brca2/Btbd8/Cbl/Ccdc186/Cd84/Cdc23/Cdc42bpa/Cenpc/Cep63/Champ1/Clasp2/Dlg1/Dnm3/Dock7/Eps15/Fam91a1/Fer/Fmn2/Fnbp1l/Gpsm2/Hif1a/Hnrnpu/Hook3/Kif23/Kpnb1/Lin7a/Map2/Mcph1/Mecp2/Myh10/Myo1b/Myo5a/Nlgn1/Nmd3/Pclo/Pcm1/Pdpk1/Pibf1/Ppfia2/RGD1310429/Rab27b/Rad21l1/Rasgrp1/Shroom2/Snap23/Spast/Spg11/Syne1/Synj1/Tacc1/Trip11/Ubxn2b/Xpo1	58
GO:0016569	covalent chromatin modification	68/1135	427/12247	5.72292e-06	0.0019366	0.00181237	Ash1l/Asxl2/Atm/Atrx/Baz2a/Brca1/Brca2/Brms1l/Cdc73/Chd1/Cul4b/Dtx3l/Elk4/Fmr1/Iws1/Jade1/Jak2/Jmjd1c/Kansl1l/Kdm1a/Kdm3a/Kdm3b/Kdm4c/Kdm5a/Kdm6a/Kdm7a/Kmt2c/Mecp2/Morc2/Msl2/Mtf2/Mysm1/Nat8f3/Ncor1/Nipbl/Nsd1/Ogt/Paxbp1/Pcgf5/Per2/Phf14/Phf20/Phf20l1/Prkaa1/Prkaa2/Prkca/Prkcb/Rif1/Rlf/Rnf2/Rnf20/Rps6ka5/Rsf1/Setd2/Sfpq/Slk/Smarcad1/Suz12/Taf1/Tbl1x/Tbl1xr1/Tet1/Trip12/Ubr2/Ubr5/Usp15/Usp7/Zfp451	68
GO:0046831	regulation of RNA export from nucleus	9/1135	17/12247	5.97832e-06	0.0019366	0.00181237	Cpsf6/Dhx9/Iws1/Nup153/Rbm26/Rbm27/Setd2/Thoc2/Tpr	9
GO:0060078	regulation of postsynaptic membrane potential	31/1135	146/12247	8.65147e-06	0.00263768	0.00246848	Adcyap1/Afdn/Bdnf/Dgki/Fgf14/Gabra1/Gabra2/Gabrb1/Gabrb2/Gabrb3/Gabrg2/Gabrg3/Gria1/Gria2/Gria3/Gria4/Grik2/Grin2a/Grin3a/Grm5/Gsk3b/Kcnd2/Mecp2/Neto1/Nlgn1/Nr3c2/Oprm1/Ppp1r9a/Pten/Rgs7bp/Syne1	31
GO:0016579	protein deubiquitination	24/1135	100/12247	1.02724e-05	0.00276472	0.00258737	Cyld/Itch/Mysm1/Otud3/Trim21/Usp12/Usp15/Usp25/Usp28/Usp29/Usp31/Usp32/Usp33/Usp34/Usp37/Usp38/Usp45/Usp46/Usp47/Usp48/Usp7/Usp8/Usp9x/Vcpip1	24
GO:0016570	histone modification	66/1135	418/12247	1.04645e-05	0.00276472	0.00258737	Ash1l/Asxl2/Atm/Atrx/Baz2a/Brca1/Brca2/Brms1l/Cdc73/Cul4b/Dtx3l/Elk4/Fmr1/Iws1/Jade1/Jak2/Jmjd1c/Kansl1l/Kdm1a/Kdm3a/Kdm3b/Kdm4c/Kdm5a/Kdm6a/Kdm7a/Kmt2c/Mecp2/Msl2/Mtf2/Mysm1/Nat8f3/Ncor1/Nipbl/Nsd1/Ogt/Paxbp1/Pcgf5/Per2/Phf14/Phf20/Phf20l1/Prkaa1/Prkaa2/Prkca/Prkcb/Rif1/Rlf/Rnf2/Rnf20/Rps6ka5/Rsf1/Setd2/Sfpq/Slk/Smarcad1/Suz12/Taf1/Tbl1x/Tbl1xr1/Tet1/Trip12/Ubr2/Ubr5/Usp15/Usp7/Zfp451	66
GO:0031023	microtubule organizing center organization	27/1135	120/12247	1.06684e-05	0.00276472	0.00258737	Alms1/Azin1/Bbs4/Brca1/Brca2/Cep135/Cep152/Cep250/Cep295/Cep63/Cep76/Ckap5/Clasp2/Gcc2/Kif3a/Map9/Mcph1/Nin/Odf2/Pcm1/Plk2/Ppp1r12a/Rock2/Tmem67/Ubxn2b/Usp33/Xpo1	27
GO:0031503	protein-containing complex localization	43/1135	238/12247	1.4445e-05	0.00344002	0.00321936	Adam22/Akap6/Dlg1/Dlg2/Dnm3/Dync2h1/Eps15/Grip1/Gripap1/Gsk3b/Hnrnpu/Ift81/Iws1/Lrrc7/Neto1/Nlgn1/Nmd3/Nme7/Nup107/Nup155/Nup160/Ophn1/Pcm1/Ralgapa2/Ralgapb/Rpgr/Setd2/Sfpq/Snap23/Stx3/Stxbp6/Syne1/Synj1/Thoc2/Tnik/Tpr/Ttc26/Tub/Usp46/Vps35/Xpo1/Xpot/Ythdc1	43
GO:0050773	regulation of dendrite development	37/1135	193/12247	1.46017e-05	0.00344002	0.00321936	Abi2/Abl1/Adgrb3/Afdn/Bhlhb9/Camk1d/Camsap2/Cask/Cdkl5/Cit/Clip1/Csmd3/Dhx36/Dnm1l/Dnm3/Fmr1/Gsk3b/Hecw1/Hecw2/Il1rapl1/Itsn1/Mecp2/Mfn1/Nlgn1/Nr3c1/Pak3/Plk2/Ppfia2/Ppp1r9a/Pten/Ptprd/Ptprz1/Syne1/Tnik/Trpc5/Trpc6/Ube3a	37
GO:0099003	vesicle-mediated transport in synapse	46/1135	262/12247	1.58413e-05	0.00356979	0.0033408	Adra1a/Amph/Braf/Btbd8/Cacnb4/Canx/Cask/Cltc/Dgki/Dnm1l/Dnm3/Eps15/Erc2/Fcho2/Fgf14/Fmr1/Grin3a/Grip1/Gripap1/Gsk3b/Itsn1/Itsn2/Napb/Nlgn1/Nr3c2/Ophn1/Pclo/Pls3/Ppfia2/Ppp3cb/Prepl/Prkca/Prkcb/Pten/RGD1307100/Rab27b/Rab5al1/Rock1/Snap23/Stx3/Stxbp5l/Syn3/Syne1/Synj1/Usp46/Vps35	46
GO:0060271	cilium assembly	45/1135	255/12247	1.71067e-05	0.0036736	0.00343795	Alms1/Arhgap35/Bbs4/Ccdc88a/Cdc14b/Cdkl1/Cdkl5/Cep126/Cep135/Cep162/Cep250/Cep290/Cep350/Cfap70/Cyld/Dcx/Dnal1/Drc1/Dync2h1/Fnbp1l/Ift81/Iqub/Kif27/Kif3a/Lrguk/Nek1/Nphp3/Nudcd3/Ocrl/Odf2/Odf2l/Pcdh15/Pcm1/Pcnt/Pibf1/Rfx3/Rpgr/Rpgrip1l/Snx10/Syne1/Tbc1d32/Tmem237/Tmem67/Ttbk2/Ttc26	45
GO:0007098	centrosome cycle	25/1135	110/12247	1.86552e-05	0.0036736	0.00343795	Alms1/Azin1/Bbs4/Brca1/Brca2/Cep135/Cep152/Cep250/Cep295/Cep63/Cep76/Ckap5/Kif3a/Map9/Mcph1/Nin/Odf2/Pcm1/Plk2/Ppp1r12a/Rock2/Tmem67/Ubxn2b/Usp33/Xpo1	25
GO:0048511	rhythmic process	53/1135	319/12247	1.86726e-05	0.0036736	0.00343795	Abcb1a/Azin1/Bdnf/Bhlhe40/Bmpr1b/Ciart/Creb1/Ddx5/Dhx9/Dnm1l/Gabrb1/Gfpt1/Grin2a/Grin3a/Gsk3b/Hnrnpu/Homer1/Kcna2/Kcnd2/Kcnh7/Kcnma1/Kdm5a/Kif20a/Lgr4/Mapk9/Ncor1/Nlgn1/Nr1d2/Nr3c1/Nrip1/Ogt/Oprm1/Per2/Per3/Pgr/Ppargc1a/Prkaa1/Prkaa2/Prkdc/Pspc1/Pten/Robo2/Rock2/Rora/Rorb/Setx/Sfpq/Sgpl1/Syncrip/Top1/Ube3a/Usp7/Usp9x	53
GO:0032239	regulation of nucleobase-containing compound transport	9/1135	19/12247	1.9137e-05	0.0036736	0.00343795	Cpsf6/Dhx9/Iws1/Nup153/Rbm26/Rbm27/Setd2/Thoc2/Tpr	9
GO:0070646	protein modification by small protein removal	26/1135	118/12247	2.28608e-05	0.0042317	0.00396025	Cyld/Itch/Mysm1/Otud3/Senp6/Senp7/Trim21/Usp12/Usp15/Usp25/Usp28/Usp29/Usp31/Usp32/Usp33/Usp34/Usp37/Usp38/Usp45/Usp46/Usp47/Usp48/Usp7/Usp8/Usp9x/Vcpip1	26
GO:0099504	synaptic vesicle cycle	42/1135	235/12247	2.37038e-05	0.00423644	0.00396469	Adra1a/Amph/Braf/Btbd8/Cacnb4/Canx/Cask/Cltc/Dgki/Dnm1l/Dnm3/Eps15/Erc2/Fcho2/Fgf14/Fmr1/Grin3a/Gripap1/Gsk3b/Itsn1/Itsn2/Napb/Nlgn1/Nr3c2/Ophn1/Pclo/Pls3/Ppfia2/Ppp3cb/Prepl/Prkca/Prkcb/Pten/RGD1307100/Rab27b/Rab5al1/Rock1/Snap23/Stx3/Stxbp5l/Syn3/Synj1	42
GO:0007030	Golgi organization	26/1135	119/12247	2.67212e-05	0.00461652	0.00432039	Akap9/Arfgef1/Arhgap21/Atl2/Camsap2/Cit/Clasp2/Cltc/Cog2/Csnk1a1/Dync2h1/Gcc2/Golph3/Hook1/Optn/Pde4dip/Rab30/Rbsn/Stx17/Syne1/Trappc8/Trip11/Ubxn2b/Uso1/Vcpip1/Vti1a	26
GO:0071108	protein K48-linked deubiquitination	11/1135	29/12247	2.96907e-05	0.00489341	0.00457952	Cyld/Otud3/Usp15/Usp25/Usp33/Usp34/Usp37/Usp7/Usp8/Usp9x/Vcpip1	11
GO:0007051	spindle organization	31/1135	155/12247	3.02121e-05	0.00489341	0.00457952	Atrx/Cep126/Cep63/Ckap5/Clasp2/Cltc/Dicer1/Dlg1/Gnai1/Gpsm2/Hnrnpu/Ino80/Kif23/Kif2a/Kif3b/Kpnb1/Map9/Mecp2/Ncor1/Nin/Pcnt/Pde4dip/Pibf1/Plk2/Senp6/Smc3/Spast/Tacc1/Tnks/Tpr/Xiap	31
GO:0034453	microtubule anchoring	9/1135	20/12247	3.19392e-05	0.00501639	0.0046946	Bbs4/Bicd1/Cep350/Clasp2/Gcc2/Hook3/Kif3a/Nin/Pcm1	9
GO:0006397	mRNA processing	59/1135	376/12247	3.6861e-05	0.00561914	0.00525869	Ccnt1/Cdc73/Cdk12/Cdk13/Celf2/Cpsf2/Cpsf6/Cstf2/Cstf2t/Cwc22/Cwc25/Ddx46/Ddx5/Dhx36/Dhx9/Fip1l1/Fmr1/Fxr1/Hnrnpll/Hnrnpm/Hnrnpu/Iws1/Kdm1a/LOC108348175/Luc7l/Luc7l3/Mbnl2/Mfap1a/Nup98/Pcf11/Prpf3/Prpf39/Prpf4b/Pspc1/Ptbp2/Rbbp6/Rbm25l1/Rbm26/Rbm27/Rbm3/Rnf20/Scaf8/Setx/Sf3b1/Sfpq/Srek1/Srpk2/Srrm1/Srrm4/Srsf10/Srsf5/Syncrip/Thoc2/Tra2b/Wdr33/Xrn2/Ythdc1/Zrsr1/Zrsr2	59
GO:0044782	cilium organization	47/1135	280/12247	4.20856e-05	0.00623228	0.0058325	Alms1/Arhgap35/Bbs4/Ccdc88a/Cdc14b/Cdkl1/Cdkl5/Cep126/Cep135/Cep162/Cep250/Cep290/Cep350/Cfap70/Cyld/Dcx/Dnal1/Drc1/Dync2h1/Fnbp1l/Ift81/Iqub/Kif27/Kif3a/Lrguk/Nek1/Nme7/Nphp3/Nudcd3/Ocrl/Odf2/Odf2l/Pcdh15/Pcm1/Pcnt/Pibf1/Rfx3/Rpgr/Rpgrip1l/Snx10/Syne1/Tbc1d32/Tmem237/Tmem67/Ttbk2/Ttc26/Tub	47
GO:0046822	regulation of nucleocytoplasmic transport	25/1135	116/12247	4.82866e-05	0.00695193	0.00650599	Brca1/Camk4/Cpsf6/Ctdspl2/Dhx9/Epm2a/Gsk3b/Ipo5/Iws1/Jak2/Nf1/Nolc1/Nup153/Nup58/Ppp1r12a/Ptgs2/Rbm26/Rbm27/Setd2/Thoc2/Tpr/Ubr5/Uhmk1/Xpo1/Xpo4	25
GO:0007064	mitotic sister chromatid cohesion	9/1135	21/12247	5.13111e-05	0.00718772	0.00672665	Atrx/Nipbl/Pds5a/Pds5b/Rad21l1/Rb1/Slf2/Smc5/Tnks	9
GO:0033044	regulation of chromosome organization	50/1135	309/12247	6.45468e-05	0.00880385	0.00823911	Apc/Asxl2/Atad2/Atad2b/Atm/Atrx/Brca1/Cdc23/Cdc27/Cit/Dhx36/Fmr1/Hecw2/Hnrnpu/Iws1/Kdm1a/Kdm3a/Kdm4c/Kdm5a/Mcph1/Mecp2/Mllt3/Morc2/Mtf2/Naf1/Ncor1/Nipbl/Nsd1/Ogt/Paxbp1/Pot1/Rad50/Rb1/Rif1/Rnf20/Rps6ka5/Senp6/Sfpq/Slf2/Slk/Smc5/Smg1/Tet1/Tnks/Tpr/Trip12/Ubr5/Wapl/Wdhd1/Zfp451	50
GO:0031346	positive regulation of cell projection organization	66/1135	443/12247	6.74591e-05	0.00896514	0.00839005	Abl1/Adcyap1/Afdn/Apc/Arhgap35/Atp7a/Bbs4/Bdnf/Bhlhb9/Bmpr2/Braf/Camk1d/Carmil1/Cask/Ccdc88a/Cdkl5/Cep135/Cflar/Clip1/Cntn1/Dcx/Dhx36/Dmd/Dnm1l/Dnm3/Efna5/Fmr1/Fnbp1l/Fut9/Golga4/Gpm6a/Grip1/Gsk3b/Hgf/Il1rapl1/Itpr1/Itsn1/Itsn2/Kdm1a/Kidins220/Lrrc7/Macf1/Mecp2/Mfn1/Nav3/Nckap1/Nf1/Nin/Nlgn1/Nr3c1/Pak3/Plce1/Ppp1r9a/Ptprd/Ptprz1/Robo2/Rrn3/Setx/Skil/Stk24/Tenm1/Tmem67/Tnik/Trpc5/Ttbk2/Zeb2	66
GO:0120031	plasma membrane bounded cell projection assembly	65/1135	435/12247	6.99159e-05	0.00905935	0.00847822	Abl1/Alms1/Apc/Arhgap35/Arhgef26/Atp7a/Bbs4/Carmil1/Ccdc88a/Cdc14b/Cdkl1/Cdkl5/Cep126/Cep135/Cep162/Cep250/Cep290/Cep350/Cfap70/Cyld/Dcx/Dnal1/Dnm3/Drc1/Dync2h1/Fer/Fgd4/Fmr1/Fnbp1l/Fxr1/Golph3/Gpm6a/Ift81/Iqub/Kif27/Kif3a/Lrguk/Myh10/Nckap1/Nek1/Nlgn1/Nphp3/Nudcd3/Ocrl/Odf2/Odf2l/Pcdh15/Pcm1/Pcnt/Pibf1/Plce1/Ppp1r9a/Rfx3/Rock1/Rpgr/Rpgrip1l/Snx10/Syne1/Tbc1d32/Tenm1/Tmem237/Tmem67/Tnik/Ttbk2/Ttc…	65
GO:0006913	nucleocytoplasmic transport	47/1135	287/12247	7.87218e-05	0.00995158	0.00931322	Appl1/Brca1/Camk4/Cpsf6/Ctdspl2/Ddx5/Dhx9/Eif4enif1/Elavl1/Epm2a/Gsk3b/Hspa9/Ipo11/Ipo5/Ipo7/Iws1/Jak2/Kpna4/Kpna5/Kpnb1/Med1/Nf1/Nmd3/Nolc1/Nup107/Nup153/Nup155/Nup160/Nup58/Nup98/Phip/Ppp1r12a/Ptgs2/Ranbp2/Ranbp6/Rbm26/Rbm27/Setd2/Thoc2/Tnpo1/Tpr/Ubr5/Uhmk1/Xpo1/Xpo4/Xpot/Ythdc1	47
GO:0051169	nuclear transport	47/1135	288/12247	8.58532e-05	0.0102536	0.00959586	Appl1/Brca1/Camk4/Cpsf6/Ctdspl2/Ddx5/Dhx9/Eif4enif1/Elavl1/Epm2a/Gsk3b/Hspa9/Ipo11/Ipo5/Ipo7/Iws1/Jak2/Kpna4/Kpna5/Kpnb1/Med1/Nf1/Nmd3/Nolc1/Nup107/Nup153/Nup155/Nup160/Nup58/Nup98/Phip/Ppp1r12a/Ptgs2/Ranbp2/Ranbp6/Rbm26/Rbm27/Setd2/Thoc2/Tnpo1/Tpr/Ubr5/Uhmk1/Xpo1/Xpo4/Xpot/Ythdc1	47
GO:0034504	protein localization to nucleus	45/1135	272/12247	8.677e-05	0.0102536	0.00959586	Appl1/Bbs4/Brca1/Cacnb4/Cd2ap/Ddx5/Dtx3l/Elavl1/Epm2a/Gsk3b/Hnrnpm/Hnrnpu/Ipo11/Ipo5/Ipo7/Jak2/Kpna4/Kpna5/Kpnb1/Med1/Morc3/Nf1/Nmd3/Nolc1/Nup107/Nup153/Nup155/Nup58/Nup98/Ogt/Osbpl8/Phip/Pikfyve/Ptgs2/Pygo1/Ranbp2/Ranbp6/Rock1/Rock2/Syne1/Tfrc/Tnpo1/Tpr/Ubr5/Xpo1	45
GO:0007214	gamma-aminobutyric acid signaling pathway	10/1135	27/12247	8.70458e-05	0.0102536	0.00959586	Bdnf/Cacnb4/Gabra1/Gabra2/Gabrb1/Gabrb2/Gabrb3/Gabrg2/Gabrg3/Plcl1	10
GO:0030031	cell projection assembly	66/1135	448/12247	9.49839e-05	0.01094	0.0102383	Abl1/Alms1/Apc/Arhgap35/Arhgef26/Atp7a/Bbs4/Carmil1/Ccdc88a/Cdc14b/Cdkl1/Cdkl5/Cep126/Cep135/Cep162/Cep250/Cep290/Cep350/Cfap70/Cyld/Dcx/Dnal1/Dnm3/Drc1/Dync2h1/Fer/Fgd4/Fmr1/Fnbp1l/Fxr1/Golph3/Gpm6a/Ift81/Iqub/Kif27/Kif3a/Lrguk/Myh10/Nckap1/Nek1/Nlgn1/Nphp3/Nudcd3/Ocrl/Odf2/Odf2l/Pcdh15/Pcm1/Pcnt/Pibf1/Plce1/Ppp1r9a/Rfx3/Rock1/Rpgr/Rpgrip1l/Snx10/Syne1/Tbc1d32/Tenm1/Tmem237/Tmem67/Tnik/Tsga10/Tt…	66
GO:0007052	mitotic spindle organization	22/1135	101/12247	0.000114058	0.0128514	0.012027	Cep126/Ckap5/Clasp2/Cltc/Gnai1/Gpsm2/Hnrnpu/Kif23/Kif2a/Kif3b/Kpnb1/Map9/Mecp2/Nin/Pcnt/Pibf1/Plk2/Smc3/Spast/Tacc1/Tpr/Xiap	22
GO:0036465	synaptic vesicle recycling	19/1135	81/12247	0.000116708	0.0128702	0.0120446	Amph/Btbd8/Canx/Cltc/Dnm1l/Dnm3/Eps15/Fcho2/Fgf14/Gripap1/Itsn1/Itsn2/Nlgn1/Ophn1/Ppp3cb/RGD1307100/Rab27b/Rock1/Synj1	19
GO:1905515	non-motile cilium assembly	16/1135	62/12247	0.000120319	0.012992	0.0121586	Bbs4/Cep126/Cep135/Cep250/Cep290/Cep350/Dync2h1/Kif3a/Nphp3/Pcdh15/Pcm1/Pibf1/Rpgrip1l/Tbc1d32/Tmem67/Ttbk2	16
GO:0030705	cytoskeleton-dependent intracellular transport	32/1135	174/12247	0.000123578	0.0130715	0.012233	Agtpbp1/Ap3m2/Arhgap21/Bicd1/Ccdc186/Ccdc88a/Dlg2/Dst/Dync2h1/Fmr1/Fnbp1l/Hif1a/Hnrnpu/Hook1/Ift81/Kif23/Kif3a/Map2/Mecp2/Myo1b/Myo5a/Nme7/Pcm1/Ppfia2/Rab27b/Rasgrp1/Rpgr/Sfpq/Spast/Spg11/Ttc26/Tub	32
GO:0009791	post-embryonic development	23/1135	109/12247	0.000134131	0.013904	0.0130121	Abl1/Arid5b/Ash1l/Atm/Atrx/Dicer1/Gabrg2/Heg1/Ireb2/Itpr1/Jak2/Mecp2/Morc3/Rc3h2/Scn9a/Sema3c/Sgpl1/Slc4a10/Slc8a1/Sox6/Tiparp/Usp9x/Zfx	23
GO:0050774	negative regulation of dendrite morphogenesis	8/1135	19/12247	0.000158041	0.0160613	0.015031	Cit/Dnm3/Gsk3b/Nlgn1/Pten/Trpc5/Trpc6/Ube3a	8
GO:2000779	regulation of double-strand break repair	17/1135	70/12247	0.000167606	0.0164164	0.0153633	Arid2/Dtx3l/Ercc6/Fmn2/Kdm1a/Pot1/Ppp4r2/Prkdc/Rif1/Rnf169/Setd2/Slf2/Smchd1/Terf2ip/Top2b/Trip12/Ubr5	17
GO:0006281	DNA repair	58/1135	388/12247	0.00016787	0.0164164	0.0153633	Arid2/Atm/Atrx/Brca1/Brca2/Cdk7/Cul4a/Cul4b/Dclre1a/Dclre1c/Dhx9/Dtx3l/Ercc5/Ercc6/Ercc6l2/Fanci/Fmn2/Ino80/Kdm1a/Mcm9/Msh6/Nucks1/Pds5a/Pds5b/Pot1/Ppp4r2/Prkdc/Psme4/Rad21l1/Rad50/Rev1/Rev3l/Rif1/Rnf169/Rrm2b/Setd2/Setx/Sfpq/Slf2/Smarcad1/Smc3/Smc5/Smchd1/Supt16h/Taok1/Taok3/Tdg/Terf2ip/Top2b/Trip12/Ubr5/Usp28/Usp45/Usp47/Usp7/Wdhd1/Zbtb1/Zfyve26	58
GO:1902850	microtubule cytoskeleton organization involved in mitosis	25/1135	125/12247	0.000172322	0.0165397	0.0154787	Cep126/Ckap5/Clasp2/Cltc/Gnai1/Gpsm2/Hnrnpu/Kif23/Kif2a/Kif3b/Kpnb1/Map9/Mcph1/Mecp2/Nin/Pcnt/Pibf1/Plk2/Setd2/Smc3/Spast/Tacc1/Tpr/Ubxn2b/Xiap	25
GO:0007062	sister chromatid cohesion	12/1135	40/12247	0.000181699	0.0165757	0.0155124	Atrx/Nipbl/Pds5a/Pds5b/Rad21l1/Rb1/Sfpq/Slf2/Smc3/Smc5/Tnks/Wapl	12
GO:0032271	regulation of protein polymerization	35/1135	201/12247	0.000187649	0.0165757	0.0155124	Abi2/Abl1/Akap9/Apc/Arfgef1/Bbs4/Camsap2/Carmil1/Ckap5/Clasp2/Clip1/Clip3/Dlg1/Fchsd2/Fer/Fhod3/Fmn1/Gda/Iqgap2/Jmy/Lats1/Map2/Mecp2/Nav3/Nckap1/Nin/Pak3/Pde4dip/Ppp1r9a/Rasa1/Rictor/Sptbn1/Ssh2/Tenm1/Tmod2	35
GO:0034086	maintenance of sister chromatid cohesion	6/1135	11/12247	0.000191885	0.0165757	0.0155124	Atrx/Nipbl/Rb1/Slf2/Smc5/Tnks	6
GO:0034088	maintenance of mitotic sister chromatid cohesion	6/1135	11/12247	0.000191885	0.0165757	0.0155124	Atrx/Nipbl/Rb1/Slf2/Smc5/Tnks	6
GO:0072393	microtubule anchoring at microtubule organizing center	6/1135	11/12247	0.000191885	0.0165757	0.0155124	Bbs4/Bicd1/Hook3/Kif3a/Nin/Pcm1	6
GO:1904779	regulation of protein localization to centrosome	6/1135	11/12247	0.000191885	0.0165757	0.0155124	Apc/Bicd1/Cep250/Gsk3b/Nin/Ubxn2b	6
GO:0042391	regulation of membrane potential	61/1135	418/12247	0.000225375	0.0187499	0.0175471	Adcyap1/Adra1a/Afdn/Akap6/Akap9/Ank2/Bdnf/Cacna2d1/Cacnb4/Cxadr/Dgki/Dlg1/Dmd/Fgf14/Fmr1/Gabra1/Gabra2/Gabrb1/Gabrb2/Gabrb3/Gabrg2/Gabrg3/Gria1/Gria2/Gria3/Gria4/Grik2/Grin2a/Grin3a/Grm5/Gsk3b/Kcna2/Kcnd2/Kcnd3/Kcnh5/Kcnh7/Kcnma1/Kcnq3/Mecp2/Mfn1/Nalcn/Neto1/Nlgn1/Nr3c2/Nup155/Oprm1/Pank2/Pex5l/Ppp1r9a/Pten/Rgs7bp/Scn1a/Scn2a/Scn3a/Scn3b/Scn9a/Slc25a36/Slmap/Syne1/Trpc5/Usp53	61
GO:2001252	positive regulation of chromosome organization	31/1135	172/12247	0.000228412	0.0187499	0.0175471	Asxl2/Atm/Atrx/Brca1/Cdc23/Cdc27/Dhx36/Fmr1/Hnrnpu/Kdm1a/Mecp2/Morc2/Mtf2/Naf1/Ncor1/Nipbl/Ogt/Paxbp1/Pot1/Rad50/Rb1/Rif1/Rnf20/Rps6ka5/Sfpq/Slf2/Slk/Smc5/Tet1/Tnks/Tpr	31
GO:0000380	alternative mRNA splicing, via spliceosome	19/1135	85/12247	0.000229454	0.0187499	0.0175471	Cdk13/Celf2/Ddx5/Dhx9/Fmr1/Fxr1/Hnrnpm/Hnrnpu/Kdm1a/LOC108348175/Mbnl2/Rbm25l1/Sfpq/Srek1/Srrm4/Srsf10/Srsf5/Tra2b/Ythdc1	19
GO:0031060	regulation of histone methylation	15/1135	59/12247	0.000232978	0.0187499	0.0175471	Asxl2/Atrx/Brca1/Iws1/Kdm1a/Kdm3a/Kdm4c/Mecp2/Mtf2/Nsd1/Ogt/Paxbp1/Rif1/Rnf20/Tet1	15
GO:0048488	synaptic vesicle endocytosis	17/1135	72/12247	0.000241563	0.0187499	0.0175471	Amph/Btbd8/Canx/Cltc/Dnm1l/Dnm3/Eps15/Fcho2/Itsn1/Itsn2/Nlgn1/Ophn1/Ppp3cb/RGD1307100/Rab27b/Rock1/Synj1	17
GO:0140238	presynaptic endocytosis	17/1135	72/12247	0.000241563	0.0187499	0.0175471	Amph/Btbd8/Canx/Cltc/Dnm1l/Dnm3/Eps15/Fcho2/Itsn1/Itsn2/Nlgn1/Ophn1/Ppp3cb/RGD1307100/Rab27b/Rock1/Synj1	17
GO:0031113	regulation of microtubule polymerization	14/1135	53/12247	0.000242378	0.0187499	0.0175471	Abl1/Akap9/Apc/Camsap2/Ckap5/Clasp2/Clip1/Clip3/Gda/Map2/Mecp2/Nav3/Nin/Pde4dip	14
GO:2000171	negative regulation of dendrite development	11/1135	36/12247	0.000281026	0.0212185	0.0198574	Cit/Dnm3/Gsk3b/Mecp2/Nlgn1/Plk2/Pten/Ptprz1/Trpc5/Trpc6/Ube3a	11
GO:1902275	regulation of chromatin organization	31/1135	174/12247	0.000282477	0.0212185	0.0198574	Asxl2/Atad2/Atad2b/Atm/Atrx/Brca1/Fmr1/Hnrnpu/Iws1/Kdm1a/Kdm3a/Kdm4c/Kdm5a/Mecp2/Mllt3/Morc2/Mtf2/Ncor1/Nipbl/Nsd1/Ogt/Paxbp1/Rif1/Rnf20/Rps6ka5/Slk/Tet1/Tpr/Trip12/Ubr5/Zfp451	31
GO:0000819	sister chromatid segregation	28/1135	152/12247	0.000310878	0.0227231	0.0212655	Apc/Atm/Atrx/Cdc23/Cdc27/Cenpc/Champ1/Cit/Hecw2/Hnrnpu/Ino80/Kif23/Kpnb1/Lats1/Nipbl/Pds5a/Pds5b/Pibf1/Rad21l1/Rb1/Sfpq/Slf2/Smc2/Smc3/Smc5/Tnks/Tpr/Wapl	28
GO:0060992	response to fungicide	7/1135	16/12247	0.000311275	0.0227231	0.0212655	Gria1/Gria2/Gria3/Gria4/Grin2a/Hif1a/Kdm1a	7
GO:0006606	protein import into nucleus	27/1135	145/12247	0.000330229	0.0237719	0.022247	Appl1/Brca1/Ddx5/Elavl1/Epm2a/Ipo11/Ipo5/Ipo7/Jak2/Kpna4/Kpna5/Kpnb1/Med1/Nf1/Nolc1/Nup107/Nup153/Nup155/Nup58/Nup98/Phip/Ptgs2/Ranbp2/Ranbp6/Tnpo1/Tpr/Ubr5	27
GO:1990778	protein localization to cell periphery	52/1135	347/12247	0.000337733	0.0237938	0.0222675	Adam22/Afdn/Ank2/Ap4m1/Appl1/Cask/Ccdc88a/Clasp2/Clip1/Clip3/Cltc/Dlg1/Dlg2/Dpp10/Epm2a/Exoc5/Fam126b/Fcho2/Gnai1/Golga4/Golph3/Gpsm2/Grin2a/Grip1/Gripap1/Gsk3b/Hectd1/Kcnb2/Lin7a/Lin7c/Macf1/Myo5a/Nectin3/Optn/Pdpk1/Ppfia1/Prepl/Rab11fip2/Rab3c/Rock1/Rock2/Scn3b/Sec23a/Slmap/Snap23/Sptbn1/Stx3/Sytl2/Tnik/Tub/Vps35/Wnk3	52
GO:1902414	protein localization to cell junction	24/1135	123/12247	0.000339715	0.0237938	0.0222675	Abcb1a/Adam22/Afdn/Dlg1/Dlg2/Grin2a/Grip1/Gripap1/Gsk3b/Heg1/Homer1/Kif3a/Lrrc7/Mapk9/Nectin3/Neto1/Nlgn1/Pclo/Rab27b/Snap23/Stx3/Tjp1/Tnik/Vps35	24
GO:0043087	regulation of GTPase activity	55/1135	373/12247	0.000348163	0.0240152	0.0224747	Acap2/Adcyap1/Adgrb3/Afdn/Als2/Amot/Amph/Arap2/Arfgef1/Arhgap20/Arhgap21/Arhgap26/Arhgap35/Arhgef12/Arhgef26/Bbs4/Cblb/Cdkl5/Chm/Dennd1b/Dgki/Dlc1/Dock7/Efna5/Epha5/Evi5/Fgd6/Gsk3b/Iqgap2/Myo9a/Nf1/Ocrl/Ophn1/Plcb1/Prex2/Rab11fip2/Rabgap1/Rabgap1l/Ralgapa1/Ralgapa2/Ralgapb/Ranbp2/Rasa1/Rasa2/Rasal2/Rasgrp1/Rgs6/Ric1/Rictor/Sbf2/Sec23a/Snx13/Stxbp5l/Tbc1d15/Tbc1d8b	55
GO:0033169	histone H3-K9 demethylation	6/1135	12/12247	0.0003537	0.0240152	0.0224747	Jmjd1c/Kdm1a/Kdm3a/Kdm3b/Kdm4c/Kdm7a	6
GO:1902903	regulation of supramolecular fiber organization	50/1135	331/12247	0.000360774	0.0240152	0.0224747	Abi2/Abl1/Akap9/Alms1/Apc/Arfgef1/Arhgap35/Bbs4/Braf/Camsap2/Carmil1/Ccdc88a/Cd47/Cit/Ckap5/Clasp2/Clip1/Clip3/Dlc1/Dlg1/Fchsd2/Fer/Fhod3/Fmn1/Gda/Iqgap2/Jmy/Lats1/Map2/Mecp2/Nav3/Nckap1/Nin/Pak3/Pde4dip/Ppfia1/Ppp1r9a/Rasa1/Rb1/Rictor/Rock2/Shroom2/Spast/Sptbn1/Ssh2/Taok1/Tenm1/Tjp1/Tmod2/Ttbk2	50
GO:1903311	regulation of mRNA metabolic process	38/1135	232/12247	0.000367294	0.0240152	0.0224747	Ccnt1/Cdc73/Celf2/Cnot1/Cnot6l/Cpsf6/Ddx5/Dhx36/Dhx9/Dicer1/Elavl1/Fastkd1/Fmr1/Fxr1/Hnrnpm/Hnrnpu/Iws1/LOC108348175/Mbnl2/Nup98/Pum2/Rbm25l1/Rbm3/Rc3h1/Rc3h2/Rnf20/Rock1/Rock2/Srek1/Srpk2/Srrm4/Srsf10/Srsf5/Syncrip/Tra2b/Vip/Ythdc1/Ythdf3	38
GO:0061001	regulation of dendritic spine morphogenesis	14/1135	55/12247	0.000368268	0.0240152	0.0224747	Abi2/Afdn/Bhlhb9/Cask/Dhx36/Dnm1l/Dnm3/Mfn1/Nlgn1/Pak3/Ppfia2/Ppp1r9a/Pten/Ube3a	14
GO:0060998	regulation of dendritic spine development	20/1135	95/12247	0.000370677	0.0240152	0.0224747	Abi2/Afdn/Bhlhb9/Cask/Cdkl5/Dhx36/Dnm1l/Dnm3/Fmr1/Itsn1/Mecp2/Mfn1/Nlgn1/Nr3c1/Pak3/Plk2/Ppfia2/Ppp1r9a/Pten/Ube3a	20
GO:0050807	regulation of synapse organization	42/1135	265/12247	0.000380265	0.024198	0.0226457	Abi2/Abl1/Adgrb3/Afdn/Arhgef9/Bdnf/Bhlhb9/Cask/Cdh8/Cdkl5/Cttnbp2/Dhx36/Dnm1l/Dnm3/Efna5/Flrt2/Fmr1/Frmpd4/Gpm6a/Gripap1/Gsk3b/Homer1/Il1rapl1/Itsn1/Lrrtm2/Mdga2/Mecp2/Mfn1/Myh10/Nlgn1/Pak3/Ppfia2/Ppp1r9a/Prkca/Pten/Ptprd/Ptprt/Slitrk2/Slitrk4/Sorbs2/Ube3a/Vps35	42
GO:2000736	regulation of stem cell differentiation	13/1135	49/12247	0.000382835	0.024198	0.0226457	Cdk12/Cdk13/Cdk6/Dhx36/Dicer1/Gsk3b/Hnrnpu/Hspa9/Kdm3a/Kdm4c/Prkdc/Sema3c/Sox6	13
GO:0050808	synapse organization	66/1135	471/12247	0.000406615	0.0253914	0.0237626	Abi2/Abl1/Adgrb3/Afdn/Als2/Arhgef9/Bdnf/Bhlhb9/Cacnb4/Cask/Cdh8/Cdkl5/Cnksr2/Cntn5/Cttnbp2/Dhx36/Dlg1/Dlg2/Dnm1l/Dnm3/Drp2/Efna5/Epha5/Erbb4/Erc2/Flrt2/Fmr1/Frmpd4/Gabra1/Gabra2/Gabrb2/Gabrb3/Gabrg2/Gpm6a/Grin2a/Gripap1/Grm5/Gsk3b/Homer1/Il1rapl1/Itsn1/Lrrtm2/Mdga2/Mecp2/Mfn1/Myh10/Myo5a/Nlgn1/Ophn1/Pak3/Pclo/Pls3/Ppfia1/Ppfia2/Ppp1r9a/Prkca/Pten/Ptprd/Ptprt/Rock2/Slitrk2/Slitrk4/Sorbs2/Ube3a/Utr…	66
GO:0022604	regulation of cell morphogenesis	69/1135	499/12247	0.000443411	0.0273595	0.0256045	Abi2/Abl1/Adgrb3/Afdn/Arhgap35/Bdnf/Bhlhb9/Bmpr2/Braf/Brwd1/Brwd3/Carmil1/Cask/Cdkl5/Cit/Clasp2/Dcx/Dhx36/Dlc1/Dlg1/Dnm1l/Dnm3/Efna5/Fgd4/Gas7/Golga4/Grip1/Gsk3b/Hecw1/Hecw2/Ifrd1/Il1rapl1/Itsn2/Kif3a/Larp4/Macf1/Map2/Mapk9/Mecp2/Mfn1/Mkln1/Myh10/Myo9a/Nin/Nlgn1/Pak3/Palm2/Pdzd8/Phip/Ppfia2/Ppp1r9a/Prkdc/Pten/Ptprd/Ptprz1/Robo2/Sema3a/Sema3c/Sema3d/Skil/Spag9/Syne1/Tnik/Trpc5/Trpc6/Ube3a/Zeb2/Zmy…	69
GO:0071103	DNA conformation change	34/1135	203/12247	0.00048441	0.0295376	0.0276429	Abl1/Atrx/Baz2a/Brd2/Chd6/Ddx3x/Dhx36/Dhx9/Dicer1/Ercc6/Fancm/Mcm9/Mcph1/Morc2/Pot1/Psme4/Rad50/Rock2/Rsf1/Shprh/Smarca1/Smarca5/Smarcad1/Smc2/Smc5/Smchd1/Tet1/Top1/Top2b/Tpr/Tspyl1/Tspyl5/Ubn1/Wapl	34
GO:0031110	regulation of microtubule polymerization or depolymerization	18/1135	83/12247	0.000491406	0.0296158	0.027716	Abl1/Akap9/Apc/Camsap2/Ckap5/Clasp2/Clip1/Clip3/Dst/Gda/Map2/Mecp2/Nav3/Nin/Pde4dip/Spast/Taok1/Ttbk2	18
GO:0031122	cytoplasmic microtubule organization	15/1135	63/12247	0.000501439	0.0298731	0.0279568	Apc/Camsap2/Ccdc88a/Cep126/Clip1/Clip3/Dlg1/Dst/Hook1/Hook3/Kpnb1/Pcm1/Pde4dip/Slk/Spast	15
GO:0050803	regulation of synapse structure or activity	43/1135	277/12247	0.000510876	0.0300894	0.0281593	Abi2/Abl1/Adgrb3/Afdn/Arhgef9/Bdnf/Bhlhb9/Cask/Cdh8/Cdkl5/Cttnbp2/Dhx36/Dnm1l/Dnm3/Efna5/Flrt2/Fmr1/Frmpd4/Gpm6a/Gria4/Gripap1/Gsk3b/Homer1/Il1rapl1/Itsn1/Lrrtm2/Mdga2/Mecp2/Mfn1/Myh10/Nlgn1/Pak3/Ppfia2/Ppp1r9a/Prkca/Pten/Ptprd/Ptprt/Slitrk2/Slitrk4/Sorbs2/Ube3a/Vps35	43
GO:0034063	stress granule assembly	8/1135	22/12247	0.000519408	0.0302482	0.0283079	Bicd1/Ddx3x/G3bp2/Ogfod1/Prkaa1/Prkaa2/Prrc2c/Pum2	8
GO:0051932	synaptic transmission, GABAergic	14/1135	57/12247	0.000546212	0.0314558	0.029438	Adra1a/Bdnf/Erbb4/Gabra1/Gabra2/Gabrb2/Gabrb3/Gabrg2/Gabrg3/Nf1/Nlgn1/Plcl1/Pten/Usp46	14
GO:0051170	import into nucleus	27/1135	150/12247	0.000576015	0.0328075	0.030703	Appl1/Brca1/Ddx5/Elavl1/Epm2a/Ipo11/Ipo5/Ipo7/Jak2/Kpna4/Kpna5/Kpnb1/Med1/Nf1/Nolc1/Nup107/Nup153/Nup155/Nup58/Nup98/Phip/Ptgs2/Ranbp2/Ranbp6/Tnpo1/Tpr/Ubr5	27
GO:0032007	negative regulation of TOR signaling	11/1135	39/12247	0.000605075	0.0333863	0.0312447	Atm/Bmt2/Epm2a/Fnip1/Gsk3b/Hif1a/Prkaa1/Prkaa2/Sesn3/Ubr1/Ubr2	11
GO:0043201	response to leucine	6/1135	13/12247	0.000605501	0.0333863	0.0312447	Ppargc1a/Rps6kb1/Rragd/Sesn3/Ubr1/Ubr2	6
GO:0099532	synaptic vesicle endosomal processing	6/1135	13/12247	0.000605501	0.0333863	0.0312447	Btbd8/Dnm1l/Gripap1/Itsn1/Itsn2/Vti1a	6
GO:0006302	double-strand break repair	33/1135	199/12247	0.000697038	0.0380289	0.0355895	Arid2/Atm/Brca1/Brca2/Dclre1a/Dclre1c/Dtx3l/Ercc6/Fmn2/Ino80/Kdm1a/Mcm9/Nucks1/Pot1/Ppp4r2/Prkdc/Rad21l1/Rad50/Rev3l/Rif1/Rnf169/Setd2/Setx/Sfpq/Slf2/Smarcad1/Smc5/Smchd1/Terf2ip/Top2b/Trip12/Ubr5/Zfyve26	33
GO:0007063	regulation of sister chromatid cohesion	7/1135	18/12247	0.000733618	0.0396077	0.037067	Atrx/Rb1/Sfpq/Slf2/Smc5/Tnks/Wapl	7
GO:0031112	positive regulation of microtubule polymerization or depolymerization	10/1135	34/12247	0.000741888	0.0396413	0.0370984	Akap9/Apc/Ckap5/Clip1/Gda/Mecp2/Nav3/Nin/Pde4dip/Spast	10
GO:1905268	negative regulation of chromatin organization	12/1135	46/12247	0.000751381	0.0397388	0.0371897	Atad2/Atad2b/Brca1/Kdm1a/Kdm3a/Kdm4c/Kdm5a/Mtf2/Tet1/Trip12/Ubr5/Zfp451	12
GO:0010564	regulation of cell cycle process	68/1135	500/12247	0.000769642	0.0402935	0.0377088	Ahctf1/Alms1/Apc/Appl1/Atm/Atrx/Azin1/Bbs4/Brca1/Brca2/Cacnb4/Cdc14b/Cdc23/Cdc25c/Cdc27/Cdc73/Cdk7/Cep250/Cep295/Cep76/Cit/Cltc/Crlf3/Cul4a/Cul4b/Ddx3x/Gnai1/Gpsm2/Hecw2/Hnrnpu/Ino80/Jade1/Kcnh5/Kif20a/Kif23/Kif3b/Klhl9/Map9/Mcph1/Mdm4/Mecp2/Med1/Nek10/Phip/Plcb1/Plk2/Prkdc/Pten/Rb1/Rock2/Senp6/Setd2/Sfpq/Slf2/Smc3/Smc5/Spast/Taok1/Taok3/Tmem67/Tnks/Tpr/Ubxn2b/Uhrf2/Usp47/Wapl/Xpo1/Zfyve26	68
GO:0001508	action potential	24/1135	130/12247	0.000785408	0.0407077	0.0380964	Adra1a/Akap9/Ank2/Cacna2d1/Cacnb4/Cxadr/Dlg1/Dmd/Fmr1/Gria1/Grik2/Grin2a/Kcna2/Kcnd2/Kcnd3/Kcnma1/Nup155/Scn1a/Scn2a/Scn3a/Scn3b/Scn9a/Slmap/Usp53	24
GO:0032535	regulation of cellular component size	53/1135	369/12247	0.00082952	0.042373	0.0396549	Abi2/Abl1/Akt3/Als2/Arfgef1/Arhgap35/Arhgap5/Atp7a/Bbs4/Bdnf/Bmpr2/Carmil1/Cdkl5/Cit/Clasp2/Creb1/Dcx/Dlg1/Efna5/Fchsd2/Fer/Fhod3/Fmn1/Golga4/Gsk3b/Hif1a/Ifrd1/Il7r/Iqgap2/Jmy/Kcnma1/Kdm1a/Lats1/Macf1/Map2/Nckap1/Ogt/Pak3/Ppp1r9a/Pten/Rasa1/Rb1cc1/Rictor/Sema3a/Sema3c/Sema3d/Shroom2/Sptbn1/Ssh2/Tenm1/Tmod2/Trpc5/Wnk3	53
GO:0060996	dendritic spine development	23/1135	123/12247	0.00083389	0.042373	0.0396549	Abi2/Acsl4/Afdn/Bhlhb9/Cask/Cdkl5/Dhx36/Dnm1l/Dnm3/Epha5/Fmr1/Itsn1/Mecp2/Mfn1/Nlgn1/Nr3c1/Pak3/Plk2/Ppfia2/Ppp1r9a/Pten/Uba6/Ube3a	23
GO:0010976	positive regulation of neuron projection development	51/1135	352/12247	0.000846395	0.0425909	0.0398588	Abl1/Adcyap1/Afdn/Arhgap35/Bdnf/Bhlhb9/Bmpr2/Braf/Camk1d/Cask/Cdkl5/Cflar/Clip1/Cntn1/Dcx/Dhx36/Dmd/Dnm1l/Efna5/Fmr1/Fut9/Golga4/Grip1/Gsk3b/Hgf/Il1rapl1/Itpr1/Itsn1/Itsn2/Kdm1a/Kidins220/Lrrc7/Macf1/Mecp2/Mfn1/Nf1/Nin/Nlgn1/Nr3c1/Pak3/Ppp1r9a/Ptprd/Ptprz1/Robo2/Rrn3/Setx/Skil/Stk24/Tnik/Trpc5/Zeb2	51
GO:0098840	protein transport along microtubule	13/1135	53/12247	0.00086542	0.0427188	0.0399785	Dlg2/Dync2h1/Hnrnpu/Ift81/Kif3a/Myo5a/Nme7/Pcm1/Rab27b/Rpgr/Sfpq/Ttc26/Tub	13
GO:0099118	microtubule-based protein transport	13/1135	53/12247	0.00086542	0.0427188	0.0399785	Dlg2/Dync2h1/Hnrnpu/Ift81/Kif3a/Myo5a/Nme7/Pcm1/Rab27b/Rpgr/Sfpq/Ttc26/Tub	13
GO:0031116	positive regulation of microtubule polymerization	9/1135	29/12247	0.000884827	0.0429814	0.0402243	Akap9/Apc/Ckap5/Clip1/Gda/Mecp2/Nav3/Nin/Pde4dip	9
GO:0043488	regulation of mRNA stability	18/1135	87/12247	0.000887327	0.0429814	0.0402243	Cnot6l/Dhx36/Dhx9/Dicer1/Elavl1/Fastkd1/Fmr1/Fxr1/Hnrnpm/Hnrnpu/Pum2/Rc3h1/Rc3h2/Rock1/Rock2/Syncrip/Vip/Ythdf3	18
GO:0007018	microtubule-based movement	44/1135	293/12247	0.000898502	0.0430738	0.0403107	Agtpbp1/Ap3m2/Arhgap21/Ash1l/Bbs4/Bicd1/Cfap70/Dlg2/Dnah9/Drc1/Dst/Dync1li2/Dync2h1/Enkur/Fmn2/Fmr1/Hif1a/Hnrnpu/Ift81/Kif20a/Kif21a/Kif23/Kif27/Kif2a/Kif3a/Kif3b/Kpnb1/Ktn1/Map2/Mecp2/Myo5a/Nme7/Pcm1/Rab27b/Rasgrp1/Rfx3/Rpgr/Sfpq/Spast/Spg11/Tmf1/Ttc26/Tub/Vps13a	44
GO:0035264	multicellular organism growth	29/1135	170/12247	0.000905854	0.0430738	0.0403107	Alms1/Ankrd26/Arid5b/Atm/Atrx/Bbs4/Brca2/Creb1/Dicer1/Ercc5/Ercc6/Heg1/Kdm6a/Kmt2c/Ncor1/Nek1/Nipbl/Pcdh15/Pcnt/Pde4d/Plag1/Rbbp6/Rc3h2/Sgip1/Sgpl1/Slc1a2/Slc4a10/Tbl1xr1/Zfx	29
GO:0030900	forebrain development	61/1135	442/12247	0.000980236	0.045132	0.0422369	Adcyap1/Afdn/Agtpbp1/Apaf1/Arhgap35/Atp7a/Atrx/Bbs4/Cask/Cntnap2/Creb1/Cul5/Dcx/Dicer1/Dlc1/Dmd/Dock7/Dync2h1/Epha5/Erbb4/Fgf2/Grin2a/Gsk3b/Hif1a/Hook3/Kdm1a/Kif3a/Lrp2/Mcph1/Mecp2/Myh10/Ncor1/Nf1/Nfib/Nin/Ogt/Ophn1/Pcm1/Pcnt/Pcsk1/Pgap1/Plcb1/Ppargc1a/Pten/Ptprz1/Robo2/Rpgrip1l/Sema3a/Setd2/Slc1a2/Slc4a10/Slc8a1/Tacc1/Top2b/Tra2b/Ttbk2/Uba6/Usp9x/Wdr47/Xrn2/Zeb2	61
GO:0010769	regulation of cell morphogenesis involved in differentiation	49/1135	337/12247	0.000980531	0.045132	0.0422369	Abi2/Abl1/Adgrb3/Afdn/Arhgap35/Bdnf/Bhlhb9/Bmpr2/Braf/Carmil1/Cask/Cdkl5/Cit/Clasp2/Dcx/Dhx36/Dnm1l/Dnm3/Efna5/Golga4/Gsk3b/Hecw1/Hecw2/Ifrd1/Il1rapl1/Macf1/Map2/Mapk9/Mfn1/Nin/Nlgn1/Pak3/Ppfia2/Ppp1r9a/Prkdc/Pten/Ptprd/Ptprz1/Robo2/Sema3a/Sema3c/Sema3d/Skil/Syne1/Tnik/Trpc5/Trpc6/Ube3a/Zeb2	49
GO:0033045	regulation of sister chromatid segregation	15/1135	67/12247	0.000998931	0.045132	0.0422369	Apc/Atm/Atrx/Cdc23/Cdc27/Cit/Hecw2/Hnrnpu/Rb1/Sfpq/Slf2/Smc5/Tnks/Tpr/Wapl	15
GO:1902115	regulation of organelle assembly	31/1135	187/12247	0.00100296	0.045132	0.0422369	Alms1/Arhgap35/Arhgef9/Bbs4/Ccdc88a/Cdkl1/Cdkl5/Cep135/Cep295/Cep76/Cnot1/Cnot6l/Cyld/G3bp2/Gpsm2/Hnrnpu/Lrrtm2/Mapk9/Odf2/Odf2l/Pikfyve/Plk2/Prkaa1/Prkaa2/Ptprd/Senp6/Smc3/Syne1/Tmem67/Tpr/Ttbk2	31
GO:0044089	positive regulation of cellular component biogenesis	67/1135	496/12247	0.00100528	0.045132	0.0422369	Abi2/Abl1/Adgrb3/Akap9/Apc/Arhgap35/Atm/Atp7a/Bbs4/Bdnf/Bhlhb9/Braf/Carmil1/Ccdc88a/Cd47/Cep135/Cep295/Ckap5/Clasp2/Clip1/Cnot1/Cnot6l/Crbn/Creb1/Ddx3x/Dlg1/Dnm3/Efna5/Fchsd2/Fer/Flrt2/Fmn1/Fmr1/Fnbp1l/Fnip1/G3bp2/Gda/Gpm6a/Gpsm2/Gsk3b/Il1rapl1/Iqgap2/Jmy/Lrrtm2/Mapk9/Mecp2/Morc2/Nav3/Nckap1/Nin/Nlgn1/Pde4dip/Plce1/Prkca/Ptprd/Rictor/Rock1/Rock2/Slf2/Slitrk2/Slitrk4/Tenm1/Tfrc/Tmem67/Tpr/Ttbk2/Ut…	67
GO:0032647	regulation of interferon-alpha production	8/1135	24/12247	0.00101009	0.045132	0.0422369	Chuk/Ddx3x/Dhx36/Dhx9/Havcr2/Setd2/Tbk1/Tlr3	8
GO:0070076	histone lysine demethylation	8/1135	24/12247	0.00101009	0.045132	0.0422369	Jmjd1c/Kdm1a/Kdm3a/Kdm3b/Kdm4c/Kdm5a/Kdm6a/Kdm7a	8
GO:0010970	transport along microtubule	26/1135	148/12247	0.00104939	0.0464872	0.0435052	Agtpbp1/Ap3m2/Arhgap21/Bicd1/Dlg2/Dst/Dync2h1/Fmr1/Hif1a/Hnrnpu/Ift81/Kif23/Kif3a/Map2/Mecp2/Myo5a/Nme7/Pcm1/Rab27b/Rasgrp1/Rpgr/Sfpq/Spast/Spg11/Ttc26/Tub	26
GO:1905244	regulation of modification of synaptic structure	7/1135	19/12247	0.00106937	0.0469708	0.0439578	Abl1/Cttnbp2/Fmr1/Gripap1/Gsk3b/Itsn1/Myh10	7
GO:0000070	mitotic sister chromatid segregation	24/1135	133/12247	0.00109582	0.0477279	0.0446663	Apc/Atm/Atrx/Cdc23/Cdc27/Cenpc/Champ1/Cit/Hecw2/Hnrnpu/Ino80/Kif23/Kpnb1/Nipbl/Pds5a/Pds5b/Pibf1/Rad21l1/Rb1/Slf2/Smc2/Smc5/Tnks/Tpr	24
GO:0051298	centrosome duplication	14/1135	61/12247	0.00112615	0.0486401	0.04552	Alms1/Azin1/Brca2/Cep135/Cep152/Cep295/Cep63/Cep76/Ckap5/Plk2/Rock2/Tmem67/Usp33/Xpo1	14
GO:0043487	regulation of RNA stability	19/1135	96/12247	0.00113806	0.0487487	0.0456216	Cnot6l/Dhx36/Dhx9/Dicer1/Elavl1/Fastkd1/Fmr1/Fxr1/Hnrnpm/Hnrnpu/Naf1/Pum2/Rc3h1/Rc3h2/Rock1/Rock2/Syncrip/Vip/Ythdf3	19
