## Supplementary Table 3 for "LSD induces increased signalling entropy in rats’ prefrontal cortex"

### Sheet: Sheet1
ID	Description	GeneRatio	BgRatio	pvalue	p.adjust	qvalue	geneID	Count
GO:0042775	mitochondrial ATP synthesis coupled electron transport	19/1428	56/12247	9.90835e-06	0.018649	0.0185244	Coq9/Cox4i1/Cox4i2/Cox5a/Cox5b/Cox6a1/Cyc1/Iscu/Ndufa7/Ndufb8/Ndufs8/Ndufv1/Park7/Pink1/Sdhd/Uqcc3/Uqcr10/Uqcrc1/Uqcrq	19
GO:0007005	mitochondrion organization	82/1428	444/12247	1.30301e-05	0.018649	0.0185244	Acaa2/Aip/Aldh2/Arrb2/Atg9a/Avp/Bak1/Bax/Bcl2l1/Bok/Calm1/Cck/Cdc37/Cdk5/Cebpa/Chchd6/Cln8/Coa3/Cox10/Cox14/Cox19/Cox7a2/Dnaja3/Dnajc19/Dnlz/Dynlt1/Fbxo7/Fis1/Higd2a/Hsd17b10/Map1lc3a/Map1lc3b/Mcu/Moap1/Msto1/Mtfp1/Ndufa11/Ndufa9/Ndufaf3/Ndufb1/Ndufb10/Ndufb2/Ndufb7/Ndufb8/Ndufs7/Ndufs8/Nectin2/Nrf1/Oxa1l/Park7/Phb/Pink1/Pla2g6/Plscr3/Ppif/Prelid1/Ptpn5/Rab29/Rab3a/Rhou/Rnf7/Samm50/Sharpin/Slc25a…	82
GO:0045333	cellular respiration	35/1428	143/12247	1.33114e-05	0.018649	0.0185244	Aco2/Adsl/Bax/Bloc1s1/Coa6/Coq9/Cox10/Cox4i1/Cox4i2/Cox5a/Cox5b/Cox6a1/Cyc1/Idh3g/Iscu/Mdh2/Ndufa7/Ndufb8/Ndufs7/Ndufs8/Ndufv1/Oxa1l/Park7/Pink1/Prelid1/Prkaca/Sdhd/Sirt3/Slc25a18/Slc25a23/Trex1/Uqcc3/Uqcr10/Uqcrc1/Uqcrq	35
GO:0042773	ATP synthesis coupled electron transport	20/1428	62/12247	1.37809e-05	0.018649	0.0185244	Coa6/Coq9/Cox4i1/Cox4i2/Cox5a/Cox5b/Cox6a1/Cyc1/Iscu/Ndufa7/Ndufb8/Ndufs8/Ndufv1/Park7/Pink1/Sdhd/Uqcc3/Uqcr10/Uqcrc1/Uqcrq	20
GO:0022900	electron transport chain	29/1428	115/12247	3.96186e-05	0.0428911	0.0426046	Coa6/Coq9/Cox10/Cox4i1/Cox4i2/Cox5a/Cox5b/Cox6a1/Cox7a2/Cox8a/Cyc1/Glrx5/Iscu/Ndufa7/Ndufb8/Ndufs8/Ndufv1/Park7/Pink1/Por/Ptges2/Sdhd/Sh3bgrl3/Slc25a18/Uqcc3/Uqcr10/Uqcr11/Uqcrc1/Uqcrq	29
GO:0006119	oxidative phosphorylation	25/1428	94/12247	5.16412e-05	0.046589	0.0462778	Abcd1/Coa6/Coq9/Cox4i1/Cox4i2/Cox5a/Cox5b/Cox6a1/Cox7a2/Cox8a/Cyc1/Iscu/Ndufa7/Ndufb8/Ndufs8/Ndufv1/Park7/Pink1/Ppif/Sdhd/Slc25a23/Uqcc3/Uqcr10/Uqcrc1/Uqcrq	25
